# *Ehrlichia ruminantium* uses its transmembrane protein Ape to adhere to host bovine aortic endothelial cells

**DOI:** 10.1101/2021.06.15.447525

**Authors:** Valérie Pinarello, Elena Bencurova, Isabel Marcelino, Olivier Gros, Carinne Puech, Mangesh Bhide, Nathalie Vachiery, Damien F. Meyer

**Affiliations:** CIRAD, UMR ASTRE, F-97170 – Petit-Bourg, Guadeloupe, France; ASTRE, CIRAD, INRA, Univ Montpellier – Montpellier, France; Laboratory of biomedical microbiology and immunology, University of veterinary medicine and pharmacy in Kosice, Komenskeho 73 – Kosice, Slovakia; Institut Pasteur de la Guadeloupe – Les Abymes Cedex, Guadeloupe, France; Institut de Systématique, Évolution, Biodiversité (ISYEB), Muséum national d’Histoire naturelle, CNRS, Sorbonne Université, EPHE, Université des Antilles Campus de Fouillole – Pointe-à-Pitre, France; Institute of neuroimmunology, Slovak academy of sciences, Dubravska cesta 9 – Bratislava, Slovakia

**Keywords:** Intracellular bacterium, *Ehrlichia*, pathogenesis, adhesion, mammalian host cell, vaccine candidate

## Abstract

*Ehrlichia ruminantium* is an obligate intracellular bacterium, transmitted by ticks of the genus *Amblyomma* and responsible for heartwater, a disease of domestic and wild ruminants. High genetic diversity of *E. ruminantium* strains hampers the development of an effective vaccine against all strains present in the field. In order to develop strategies for the control of heartwater through both vaccine and alternative therapeutic approaches, it is important to first gain a better understanding of the early interaction of *E. ruminantium* and its host cell. Particularly, the mechanisms associated with bacterial adhesion remain to be elucidated. Herein, we studied the role of *E. ruminantium* membrane protein ERGA_CDS_01230 (UniProt Q5FFA9), a probable iron transporter, in the adhesion process to host bovine aortic endothelial cells (BAEC). The recombinant version of the protein ERGA_CDS_01230, successfully produced in the *Leishmania tarentolae* system, is O-glycosylated. Following *in vitro* culture of *E. ruminantium* in BAEC, the expression of CDS ERGA_CDS_01230 peaks at the extracellular infectious elementary body stages. This result suggest the likely involvement of ERGA_CDS_01230, named hereafter Ape for Adhesion protein of *Ehrlichia*, in the early interaction of *E. ruminantium* with its host cells. We showed using flow cytometry and scanning electron microscopy that beads coated with recombinant ERGA_CDS_01230 (rApe) adheres to BAEC. In addition, we also observed that rApe interacts with proteins of the cell lysate, membrane and organelle fractions. Additionally, enzymatic treatment degrading dermatan and chondroitin sulfates on the surface of BAEC is associated with a 50% reduction in the number of bacteria in the host cell after a developmental cycle, indicating that glycosaminoglycans seem to play a role in the adhesion of *E. ruminantium* to the host cell. Finally, Ape induces a humoral response in vaccinated animals. Globally, our work identifying the role of Ape in *E. ruminantium* adhesion to host cells makes it a gold vaccine candidate and represents a first step toward the understanding of the mechanisms of cell invasion by *E. ruminantium*.
