## Supplementary material for "*Ehrlichia ruminantium* uses its transmembrane protein Ape to adhere to host bovine aortic endothelial cells": RawData

### Sheet: Feuil1
			Strain Gardel passage 38	hours post infection (hpi)
				24	48	72	96	120
			log 10 (number of bacteria)	3.84379	4.2502	5.4438	6.09061	6.16917
			A_E. ruminantium sigmoïdal growth curve determined by qPCR targeting pCS20 region and represented as log 10 along the cycle of development
				E. ruminantium Gardel passage 38
				hours post infection (hpi)	copy number of ERGA_CDS_01230 cDNA	copy number of sol1 gene	copy number of ERGA_CDS_01230 cDNA/ copy number sol1	FC (/96h)	log2 (FC)
			1st replicate	24	10034	6644	1.51023	4.5607	2.18926
				48	11880	16930	0.701712	2.11908	1.08343		hpi	log2 (FC) average	standard deviation
				72	111468	255286	0.43664	1.31859	0.398999		24	2.09372	0.13511
				96	401016	1211014	0.331141	1	0		48	1.10165	0.0257635
				120	1222684	1431654	0.854036	2.57907	1.36685		72	0.364994	0.0480897
											120	1.42909	0.0880181
			2nd replicate	24	7436	7314	1.01668	3.99496	1.99818
				48	10316	18652	0.553077	2.17327	1.11987
				72	96162	300396	0.320117	1.25788	0.33099
				96	318876	1252998	0.25449	1	0
				120	1088224	1520940	0.715494	2.81148	1.49133
			B_Transcript levels determined from 24, 48, 72 and 120 hpi by qRTPCR targeting ERGA_CDS_01230 gene. Levels normalized by the quantity of bacteria measured by qPCR Sol1 and the ratio compared to 96 hpi, allowing fold-change (FC) determination, expressed as log 2. Values at each time point are the means +/- standard deviations for 2 biological replicates. Gp38 is for E. ruminantium Gardel strain, p…
			Reliability score prediction by CELLO 2.5 software of the subcellular localization of the native E. ruminantium Ape protein, from the protein sequence, accession number CAI27575.1.
			Protein structure prediction accomplished using I-TASSER and view was generated by MacPyMol
			Experimental plan plate				Ct values obtained by QPCR sol1
				4	5			4	5	ΔCt	ΔΔCt	2-ΔΔCt
			A	BAEC cells (no treatment/ no infection)	BAEC cells + infection		A	undet	19.5915	0		1
			B	BAEC cells + chondroitinase 0,2U/mL	BAEC cells + chondroitinase 0,2U/mL + infection		B	not tested	19.271	-0.3205	-0.3205	1.24876
			C	BAEC cells + chondroitinase 0,4U/mL	BAEC cells + chondroitinase 0,4U/mL + infection		C	not tested	20.5355	0.944	0.944	0.51979
			D	BAEC cells + chondroitinase 0,9U/mL	BAEC cells + chondroitinase 0,9U/mL + infection		D	not tested	20.377	0.7855	0.7855	0.580151
			Bacterial quantification performed at lysis stage by qPCR sol1 after chondroitinase treatment at three different concentration. Fold-change (FC) obtained by calculating the bacterial amount differential for each condition compared to the condition without treatment and represented as 2-ΔΔCt.
			protein rApE quantity in µg	% of labelled cells
			0	0
			4.48	11.93
			8.96	16.13
			17.92	32.8
			35.85	43.12
			71.7	49.13
			Different concentrations of rApe tagged with GFP were incubated with BAEC. Adherence of GFP-rApe to prefixed BAEC was evaluated by flow cytometry. Fluorescent-labelled cells quantified by flow cytometry are represented in % for each concentration point. Auto-fluorescence was evaluated with cells without recombinant protein.
			ELISA titer (OD)	weeks post vaccination
				1	2	3	4	5	6	7	8	9	10	11
			goat #915	0.179		0.162		0.201		0.6875		1.115		1.437
			goat #614	0.126	0.129	0.146	0.817	1.019
			The antibody response to Ape during vaccination kinetic was tested by ELISA. Antibody response was detected by ELISA titers (optical density at 450 nm). Shown are representative results from five vaccinated goats. #614: goat vaccinated with an attenuated vaccine. #915: goat vaccinated with an inactivated vaccine. The time (in weeks) post-vaccination is indicated. Goats vaccinated with inactivated…
